# Endocytic vesicles act as vehicles for glucose uptake in response to growth factor stimulation

**DOI:** 10.1101/2023.07.23.550235

**Authors:** Ryouhei Tsutsumi, Beatrix Ueberheide, Feng-Xia Liang, Benjamin G. Neel, Ryuichi Sakai, Yoshiro Saito

## Abstract

Glycolysis is a fundamental cellular process, yet its regulatory mechanisms remain incompletely understood. Here, we show that a subset of glucose transporter 1 (GLUT1/SLC2A1) co-endocytoses with platelet-derived growth factor (PDGF) receptor (PDGFR) upon PDGF-stimulation. Furthermore, multiple glycolytic enzymes localize to these endocytosed PDGFR/GLUT1-containing vesicles adjacent to mitochondria. Contrary to current models, which emphasize the importance of glucose transporters on the cell surface, we find that PDGF-stimulated glucose uptake depends on receptor/transporter endocytosis. Our results suggest that growth factors generate glucose-loaded endocytic vesicles that deliver glucose to the glycolytic machinery in proximity to mitochondria, and argue for a new layer of regulation for glycolytic control governed by cellular membrane dynamics.
