## Supplementary Tables S1 and S2 for "Endocytic vesicles act as vehicles for glucose uptake in response to growth factor stimulation": TableS2.xlsx

### Sheet: Sheet1
Table S2
Tsutsumi R., et al. Endocytic vesicles act as vehicles for glucose uptake in response to growth factor stimulation
				Concentration (pmol/106 cells)										Comparative Analysis
Compound name	Pathway Label	PubChem CID	HMDB ID	control			ko			control		ko		ko vs control
				1	2	3	4	5	6	Mean	S.D.	Mean	S.D.	Ratio ¶	p-value ||
NAD+	NAD+	5893	HMDB0000902	2131.63	1990.86	2109.61	1384.81	1509.4	1527.3	2077.37	75.7223	1473.83	77.6163	0.709472	0.00064945	***
cAMP	cAMP	6076	HMDB0000058	3.46715	4.29759	3.379	5.41334	4.26259	4.20707	3.71458	0.506824	4.62767	0.680978	1.24581	0.14179
cGMP	cGMP	24316	HMDB0001314	N.D.	N.D.	N.D.	N.D.	N.D.	N.D.	N.A.	N.A.	N.A.	N.A.	N.A.	N.A.
NADH	NADH	439153	HMDB0001487	159.029	158.653	150.219	128.653	139.727	131.715	155.967	4.98155	133.365	5.71819	0.855083	0.0070338	**
Xanthine	Xanthine	1188	HMDB0000292	N.D.	N.D.	N.D.	0.696281	N.D.	0.830433	N.A.	N.A.	0.763357	0.0948602	1<	N.A.
ADP-ribose	ADP-Rib	445794	HMDB0001178	2.43328	1.51631	1.94525	1.35963	1.48097	1.66269	1.96495	0.458799	1.5011	0.152524	0.763938	0.21571
Mevalonic acid	Mevalonic acid	134965	HMDB0000227	N.D.	N.D.	N.D.	N.D.	N.D.	N.D.	N.A.	N.A.	N.A.	N.A.	N.A.	N.A.
UDP-glucose	UDP-Glc	8629	HMDB0000286	2287.67	2069.93	2104.03	135.47	132.138	133.075	2153.88	117.112	133.561	1.71855	0.0620096	0.0011158	**
Uric acid	Uric acid	1175	HMDB0000289	N.D.	N.D.	N.D.	24.0992	17.1926	23.9972	N.A.	N.A.	21.763	3.95839	1<	N.A.
NADP+	NADP+	5886	HMDB0000217	114.984	101.587	95.8949	207.89	316.04	363.968	104.155	9.80008	295.966	79.9516	2.84158	0.051389
IMP	IMP	8582	HMDB0000175	23.8549	22.705	21.7585	39.1255	47.6068	41.2687	22.7728	1.04986	42.667	4.41014	1.87359	0.012383	*
Sedoheptulose 7-phosphate	S7P	165007	HMDB0001068	406.816	258.544	306.064	N.D.	N.D.	N.D.	323.808	75.7117	N.A.	N.A.	<1	N.A.
Glucose 6-phosphate	G6P	5958	HMDB0001401	31.4353	18.0136	27.504	N.D.	8.02116	4.77197	25.651	6.90007	6.39656	2.29752	0.249369	0.02846	*
Fructose 6-phosphate	F6P	603	HMDB0000124	7.8623	4.30303	4.00997	N.D.	N.D.	N.D.	5.39177	2.14456	N.A.	N.A.	<1	N.A.
Fructose 1-phosphate	D-F1P	439394	HMDB0001076	N.D.	N.D.	N.D.	N.D.	N.D.	N.D.	N.A.	N.A.	N.A.	N.A.	N.A.	N.A.
Galactose 1-phosphate	Gal1P	123912	HMDB0000645	20.0208	14.2011	18.9456	16.7644	30.7665	35.8821	17.7225	3.09663	27.8043	9.89706	1.56887	0.2136
Glucose 1-phosphate	G1P	65533	HMDB0001586	N.D.	N.D.	N.D.	N.D.	N.D.	N.D.	N.A.	N.A.	N.A.	N.A.	N.A.	N.A.
Acetoacetyl CoA	AAcCoA	92153	HMDB0001484	N.D.	N.D.	N.D.	N.D.	N.D.	N.D.	N.A.	N.A.	N.A.	N.A.	N.A.	N.A.
Acetyl CoA	AcCoA	444493	HMDB0001206	11.9594	16.3231	10.913	7.86818	12.6853	11.4516	13.0652	2.86952	10.6684	2.50226	0.816551	0.33788
Folic acid	Folic acid	6037	HMDB0000121	5.72829	5.53275	3.87137	6.16479	22.5573	31.8573	5.04414	1.02034	20.1931	13.0084	4.00329	0.18048
Ribose 5-phosphate	R5P	439167	HMDB0001548	14.2109	11.1516	21.6537	7.65759	4.7639	6.75142	15.6721	5.40137	6.39097	1.48014	0.407794	0.087686
CoA	CoA	87642	HMDB0001423	113.212	85.4272	99.5178	77.6073	84.7053	87.3149	99.3857	13.8929	83.2092	5.02378	0.837235	0.17166
Ribose 1-phosphate	R1P	439236	HMDB0001489	8.98664	13.0339	6.74521	N.D.	7.37583	4.87576	9.58857	3.18724	6.1258	1.76782	0.638865	0.21755
Ribulose 5-phosphate	Ru5P	439184	HMDB0000618	N.D.	N.D.	N.D.	N.D.	N.D.	N.D.	N.A.	N.A.	N.A.	N.A.	N.A.	N.A.
Xylulose 5-phosphate	X5P	439190	HMDB0000868	3.72845	N.D.	N.D.	N.D.	N.D.	N.D.	3.72845	N.A.	N.A.	N.A.	<1	N.A.
Erythrose 4-phosphate	E4P	122357	HMDB0001321	2.26921	N.D.	10.3621	N.D.	N.D.	N.D.	6.31565	5.72253	N.A.	N.A.	<1	N.A.
HMG CoA	HMG-CoA	445127	HMDB0001375	7.79575	6.49924	7.5854	5.35832	7.87279	6.6084	7.29346	0.69581	6.61317	1.25724	0.906726	0.47018
Glyceraldehyde 3-phosphate	Glyceraldehyde 3-phosphate	729	HMDB0001112	N.D.	N.D.	N.D.	N.D.	N.D.	N.D.	N.A.	N.A.	N.A.	N.A.	N.A.	N.A.
NADPH	NADPH	5884	HMDB0000221	201.304	171.53	178.574	128.054	122.528	96.2201	183.803	15.5604	115.601	17.0099	0.628938	0.0070129	**
Malonyl CoA	Malonyl-CoA	644066	HMDB0001175	7.5032	7.30635	6.45883	4.25932	6.005	6.43488	7.08946	0.554942	5.5664	1.15219	0.785166	0.13491
Phosphocreatine	Phosphocreatine	9548602	HMDB0001511	2757.39	2755.25	3004.65	4295.93	5069.19	5162.99	2839.09	143.381	4842.7	475.835	1.70572	0.012587	*
XMP	XMP	73323	HMDB0001554	3.57263	2.59263	2.73291	2.02629	1.94466	2.97472	2.96605	0.52997	2.31522	0.572596	0.780573	0.22242
Dihydroxyacetone phosphate	DHAP	668	HMDB0001473	N.D.	N.D.	N.D.	N.D.	N.D.	N.D.	N.A.	N.A.	N.A.	N.A.	N.A.	N.A.
Adenylosuccinic acid	Succinyl AMP	447145	HMDB0000536	4.47807	4.40224	4.51259	4.41087	4.5191	4.46645	4.4643	0.0564469	4.46547	0.0541228	1.00026	0.98053
Fructose 1,6-diphosphate	F1,6P	172313	HMDB0001058	11.3785	11.8672	11.6136	N.D.	N.D.	N.D.	11.6198	0.244438	N.A.	N.A.	<1	N.A.
6-Phosphogluconic acid	6-PG	91493	HMDB0001316	33.3213	29.7464	30.871	11.5798	12.4236	12.2806	31.3129	1.82798	12.0947	0.451586	0.386253	0.0018709	**
N-Carbamoylaspartic acid	Carbamoyl-Asp	93072	HMDB0000828	88.4407	96.1746	107.439	6.04015	8.30915	6.5146	97.3515	9.55381	6.95463	1.1968	0.0714384	0.0032896	**
PRPP	PRPP	7339	HMDB0000280	162.235	155.351	193.908	60.2686	76.489	64.6558	170.498	20.5636	67.1378	8.39022	0.393775	0.0061969	**
2-Phosphoglyceric acid	2-PG	439278	HMDB0003391	8.7666	10.7998	10.6683	6.51326	6.35922	4.76158	10.0782	1.13782	5.87802	0.969924	0.583238	0.008776	**
2,3-Diphosphoglyceric acid	Diphosphoglycerate	186004	HMDB0001294	15.2658	13.8981	17.1056	N.D.	N.D.	N.D.	15.4232	1.60955	N.A.	N.A.	<1	N.A.
3-Phosphoglyceric acid	3-PG	439183	HMDB0000807	93.7067	73.048	79.6928	45.833	44.4992	39.1699	82.1492	10.5461	43.1674	3.52557	0.525476	0.015814	*
Phosphoenolpyruvic acid	PEP	1005	HMDB0000263	9.64367	5.67892	7.90234	N.D.	N.D.	N.D.	7.74165	1.98725	N.A.	N.A.	<1	N.A.
GMP	GMP	6804	HMDB0001397	37.2176	34.6827	35.321	44.9488	61.3952	60.1411	35.7404	1.31849	55.495	9.15477	1.55272	0.061942
AMP	AMP	6083	HMDB0000045	208.876	172.572	183.844	241.978	324.224	310.081	188.431	18.5812	292.094	43.9743	1.55014	0.039529	*
2-Oxoisovaleric acid	2-KIV	49	HMDB0000019	104.605	112.131	103.106	106.912	149.351	161.391	106.614	4.83614	139.218	28.6183	1.30581	0.18418
GDP	GDP	8977	HMDB0001201	184.426	198.304	188.196	200.538	251.703	250.49	190.309	7.17605	234.243	29.1961	1.23086	0.11369
Lactic acid	Lactic acid	612	HMDB0000190,HMDB0001311	628.833	609.132	247.23	543.058	3207.51	4449.48	495.065	214.857	2733.35	1995.91	5.52119	0.1903
ADP	ADP	6022	HMDB0001341	1613.69	1476.08	1556.23	1628.35	2024.27	2019.37	1548.66	69.1178	1890.66	227.182	1.22084	0.11068
GTP	GTP	6830	HMDB0001273	3228.55	2964.02	2899.72	3439.06	4014.42	3864.96	3030.76	174.281	3772.81	298.546	1.24484	0.029972	*
Glyoxylic acid	Glyoxylic acid	760	HMDB0000119	N.D.	N.D.	N.D.	N.D.	N.D.	N.D.	N.A.	N.A.	N.A.	N.A.	N.A.	N.A.
ATP	ATP	5957	HMDB0000538	23171.1	21242.8	21331.5	24213.3	27222.5	27727	21915.1	1088.6	26387.6	1899.85	1.20408	0.034901	*
Glycerol 3-phosphate	Glycerol 3-phosphate	439162	HMDB0000126	139.863	132.606	117.628	88.0894	136.245	128.224	130.033	11.3388	117.52	25.8009	0.903769	0.50259
Glycolic acid	Glycolic acid	757	HMDB0000115	N.D.	N.D.	N.D.	N.D.	N.D.	N.D.	N.A.	N.A.	N.A.	N.A.	N.A.	N.A.
Pyruvic acid	Pyruvic acid	1060	HMDB0000243	281.413	339.608	345.004	185.284	255.909	N.D.	322.009	35.2599	220.596	49.9393	0.685064	0.15372
N-Acetylglutamic acid	N-AcGlu	70914	HMDB0001138	30.9209	32.4583	27.5167	29.8068	32.749	33.324	30.2986	2.52886	31.96	1.8867	1.05483	0.41723
2-Hydroxyglutaric acid	2-Hydroxyglutaric acid	43	HMDB0000606,HMDB0000694	73.9006	65.0759	71.3134	72.4686	87.2871	88.0166	70.0966	4.53641	82.5908	8.7736	1.17824	0.1162
Carbamoylphosphate	Carbamoyl-P	278	HMDB0001096	N.D.	N.D.	N.D.	N.D.	N.D.	N.D.	N.A.	N.A.	N.A.	N.A.	N.A.	N.A.
Succinic acid	Succinic acid	1110	HMDB0000254	645.879	596.717	721.018	340.921	384.643	416.975	654.538	62.6013	380.846	38.169	0.581855	0.0055442	**
Malic acid	Malic acid	525	HMDB0000156,HMDB0000744	269.066	183.157	180.345	N.D.	N.D.	N.D.	210.856	50.431	N.A.	N.A.	<1	N.A.
2-Oxoglutaric acid	2-OG	51	HMDB0000208	684.855	583.962	837.907	435.677	321.908	334.371	702.241	127.862	363.985	62.399	0.518319	0.027666	*
Fumaric acid	Fumaric acid	444972	HMDB0000134	N.D.	N.D.	N.D.	N.D.	N.D.	N.D.	N.A.	N.A.	N.A.	N.A.	N.A.	N.A.
Citric acid	Citric acid	311	HMDB0000094	814.743	910.045	882.733	609.171	773.419	800.623	869.174	49.0769	727.738	103.579	0.837275	0.12674
cis-Aconitic acid	cis-Aconitic acid	643757	HMDB0000072	8.85229	7.08643	7.54721	2.34478	3.93508	1.34554	7.82864	0.915947	2.5418	1.30596	0.324679	0.0063378	**
Isocitric acid	Isocitric acid	1198	HMDB0000193	N.D.	N.D.	N.D.	N.D.	N.D.	N.D.	N.A.	N.A.	N.A.	N.A.	N.A.	N.A.
Urea	Urea	1176	HMDB0000294	N.D.	N.D.	N.D.	N.D.	N.D.	N.D.	N.A.	N.A.	N.A.	N.A.	N.A.	N.A.
Gly	Gly	750	HMDB0000123	92450.6	91157.6	96545.8	79989.8	87472.4	92215.5	93384.6	2812.94	86559.3	6163.78	0.926911	0.18591
Putrescine	Putrescine	1045	HMDB0001414	12.1762	9.14675	10.808	19.1243	57.456	58.7128	10.7103	1.51706	45.0977	22.5024	4.21069	0.11735
Sarcosine	Sarcosine	1088	HMDB0000271	N.D.	N.D.	N.D.	N.D.	N.D.	N.D.	N.A.	N.A.	N.A.	N.A.	N.A.	N.A.
β-Ala	b-Ala	239	HMDB0000056	935.292	912.175	976.41	860.008	966.521	1030.27	941.292	32.5352	952.266	86.0211	1.01166	0.85157
Ala	Ala	602	HMDB0000161,HMDB0001310	7881.63	7494.4	8319.92	4026.52	4752.58	5010.35	7898.65	413.021	4596.48	510.148	0.581932	0.0011541	**
N,N-Dimethylglycine	DMG	673	HMDB0000092	N.D.	N.D.	N.D.	N.D.	N.D.	N.D.	N.A.	N.A.	N.A.	N.A.	N.A.	N.A.
γ-Aminobutyric acid	g-Aminobutyric acid	119	HMDB0000112	170.553	189.79	195.88	165.206	197.166	210.069	185.408	13.2196	190.814	23.0962	1.02916	0.74695
Choline	Choline	305	HMDB0000097	N.D.	N.D.	36.8274	N.D.	34.4786	85.8994	36.8274	N.A.	60.189	36.36	1.63435	N.A.
Ser	Ser	617	HMDB0000187,HMDB0003406	8809.06	8512.93	8281.02	7607.58	8809.22	8659.39	8534.33	264.67	8358.73	654.817	0.979424	0.69947
Carnosine	Carnosine	439224	HMDB0000033	35.1348	32.2269	35.8297	34.5305	33.3023	46.6543	34.3971	1.91131	38.1623	7.37982	1.10946	0.4731
Creatinine	Creatinine	588	HMDB0000562	N.D.	N.D.	N.D.	N.D.	N.D.	17.6617	N.A.	N.A.	17.6617	N.A.	1<	N.A.
Pro	Pro	614	HMDB0000162,HMDB0003411	12332.5	11838.6	12634.7	9937.92	11138.6	11623.9	12268.6	401.848	10900.2	867.929	0.888461	0.094835
Betaine	Betaine	247	HMDB0000043	N.D.	N.D.	N.D.	N.D.	N.D.	N.D.	N.A.	N.A.	N.A.	N.A.	N.A.	N.A.
Val	Val	1182	HMDB0000883	10352.9	10613.5	10604.5	12004	14916.4	15757.2	10523.6	147.956	14225.9	1969.57	1.35181	0.081974
Homoserine	Homoserine	12647	HMDB0000719	N.D.	N.D.	N.D.	N.D.	N.D.	N.D.	N.A.	N.A.	N.A.	N.A.	N.A.	N.A.
Thr	Thr	6288	HMDB0000167	28886.9	29232.1	29687.9	31608.8	36556.9	37204.7	29268.9	401.735	35123.5	3061	1.20002	0.077889
Betaine aldehyde	BTL	249	HMDB0001252	N.D.	N.D.	N.D.	N.D.	N.D.	N.D.	N.A.	N.A.	N.A.	N.A.	N.A.	N.A.
Cys	Cys	594	HMDB0000574,HMDB0003417	432.078	392.368	373.975	1230.39	1836.59	1947.5	399.474	29.6962	1671.49	386.008	4.18424	0.028738	*
Hydroxyproline	Hydroxyproline	5810	HMDB0000725	59.587	58.7673	61.3677	69.7408	75.1852	76.4909	59.9073	1.32949	73.8057	3.58026	1.232	0.012992	*
Creatine	Creatine	586	HMDB0000064	5065.17	4646.57	3887.15	7823.62	8315.85	8265.12	4532.96	597.167	8134.86	270.736	1.7946	0.0033035	**
Ile	Ile	791	HMDB0000172	9010.39	8596.12	8670.42	9321.89	11774.2	12851.7	8758.98	220.877	11315.9	1808.97	1.29192	0.13208
Leu	Leu	857	HMDB0000687	9212.43	8251.3	9007.91	10224.8	11666.6	13254.4	8823.88	506.307	11715.3	1515.38	1.32768	0.068355
Asn	Asn	236	HMDB0000168,HMDB0033780	2041.68	1925.92	1819.1	2467.33	2782.23	2692.27	1928.9	111.317	2647.28	162.199	1.37243	0.0047736	**
Ornithine	Ornithine	389	HMDB0000214,HMDB0003374	244.519	245.506	248.912	286.475	353.152	410.432	246.312	2.30491	350.02	62.0381	1.42104	0.10125
Asp	Asp	424	HMDB0000191,HMDB0006483	16660.1	16159.1	16049.8	6129.53	6532.85	6369.2	16289.7	325.403	6343.86	202.851	0.389441	8.9019e-06	***
Homocysteine	Homocysteine	778	HMDB0000742	N.D.	N.D.	N.D.	N.D.	17.5658	N.D.	N.A.	N.A.	17.5658	N.A.	1<	N.A.
Adenine	Adenine	190	HMDB0000034	N.D.	N.D.	N.D.	12.347	13.5421	13.1184	N.A.	N.A.	13.0025	0.605955	1<	N.A.
Hypoxanthine	Hypoxanthine	790	HMDB0000157	N.D.	N.D.	N.D.	N.D.	N.D.	N.D.	N.A.	N.A.	N.A.	N.A.	N.A.	N.A.
Spermidine	Spermidine	1102	HMDB0001257	8.75539	N.D.	5.5466	N.D.	17.0464	2.83862	7.151	2.26895	9.94253	10.0464	1.39037	0.76226
Gln	Gln	738	HMDB0000641,HMDB0003423	69149.3	69837.5	72869.4	73750.8	96013.4	102031	70618.7	1979.28	90598.3	14897.3	1.28292	0.14356
Lys	Lys	866	HMDB0000182,HMDB0003405	4010.47	3585.01	3710.71	5744.57	7860.24	8765.12	3768.73	218.585	7456.64	1550.19	1.97856	0.051615
Glu	Glu	611	HMDB0000148,HMDB0003339	130974	123897	125735	110259	119124	117916	126869	3672.14	115766	4807.51	0.912487	0.036874	*
Met	Met	876	HMDB0000696	2879.44	2661.42	2210.22	2892.77	3717.8	3658.49	2583.7	341.315	3423.02	460.165	1.32485	0.069344
Guanine	Guanine	764	HMDB0000132	N.D.	N.D.	N.D.	N.D.	N.D.	N.D.	N.A.	N.A.	N.A.	N.A.	N.A.	N.A.
His	His	773	HMDB0000177	2360.64	2322.58	2373.22	2604.01	3193.97	3315.51	2352.15	26.3718	3037.83	380.58	1.29151	0.088468
Carnitine	Carnitine	85	HMDB0000062	N.D.	N.D.	N.D.	N.D.	N.D.	N.D.	N.A.	N.A.	N.A.	N.A.	N.A.	N.A.
Phe	Phe	994	HMDB0000159	4695	4646.6	4580.35	4987.99	6260.33	6796.55	4640.65	57.5539	6014.96	928.911	1.29614	0.12394
Arg	Arg	6322	HMDB0000517,HMDB0003416	1758.91	1611.4	1477.68	2459.08	3428.73	3704.55	1616	140.675	3197.45	654.15	1.97862	0.047099	*
Citrulline	Citrulline	9750	HMDB0000904	N.D.	3.95278	N.D.	12.9565	3.75884	N.D.	3.95278	N.A.	8.35766	6.50372	2.11437	N.A.
Tyr	Tyr	1153	HMDB0000158	4701.77	4611.76	4709.5	4920.47	6348.81	7047.2	4674.34	54.3393	6105.49	1084.04	1.30617	0.14918
S-Adenosylhomocysteine	SAH	439155	HMDB0000939	33.2749	N.D.	16.4063	N.D.	15.8565	22.6722	24.8406	11.9279	19.2644	4.81939	0.77552	0.6286
Spermine	Spermine	1103	HMDB0001256	N.D.	N.D.	N.D.	N.D.	N.D.	N.D.	N.A.	N.A.	N.A.	N.A.	N.A.	N.A.
Trp	Trp	1148	HMDB0000929	1092.71	1034.62	1086.28	1110.5	1403.08	1558.12	1071.2	31.8446	1357.23	227.304	1.26702	0.15873
Cystathionine	Cystathionine	834	HMDB0000099	44.0573	46.455	49.5745	48.7561	48.8799	N.D.	46.6956	2.76645	48.818	0.0875083	1.04545	0.31518
Adenosine	Adenosine	60961	HMDB0000050	N.D.	N.D.	N.D.	N.D.	31.0226	32.757	N.A.	N.A.	31.8898	1.2264	1<	N.A.
Inosine	Inosine	6021	HMDB0000195	N.D.	N.D.	N.D.	N.D.	N.D.	44.6628	N.A.	N.A.	44.6628	N.A.	1<	N.A.
Guanosine	Guanosine	6802	HMDB0000133	N.D.	N.D.	N.D.	N.D.	N.D.	N.D.	N.A.	N.A.	N.A.	N.A.	N.A.	N.A.
Argininosuccinic acid	ArgSuccinate	16950	HMDB0000052	31.2003	31.6764	28.3809	26.4535	24.4494	N.D.	30.4192	1.78121	25.4514	1.41708	0.83669	0.047466	*
Glutathione (GSSG)	GSSG	65359	HMDB0003337	2089.96	2747.76	2387.45	1728.33	2665.53	3501.17	2408.39	329.399	2631.67	886.906	1.09271	0.71465
Glutathione (GSH)	GSH	124886	HMDB0000125	34031.4	30739.3	32437.6	28544.7	30621.1	29464	32402.8	1646.34	29543.3	1040.44	0.91175	0.075142
S-Adenosylmethionine	SAM	34755	HMDB0001185	398.309	385.725	392.607	394.804	426.211	399.736	392.214	6.30122	406.917	16.89	1.03749	0.26763
